# The Nematode Antimicrobial Peptidome: a novel opportunity for parasite control?

**DOI:** 10.1101/2022.09.26.507570

**Authors:** Allister Irvine, Sharon A. Huws, Louise E. Atkinson, Angela Mousley

**Affiliations:** Microbes & Pathogen Biology, The Institute for Global Food Security, School of Biological Sciences, Queen’s University Belfast, 19 Chlorine Gardens, Belfast BT9 5DL, United Kingdom

**Keywords:** Antimicrobial peptide, AMP, nematode, parasite, bioinformatics, *in-silico*

## Abstract

Antimicrobial Peptides (AMPs) are key constituents of the invertebrate innate immune system where they provide critical protection against microbial threat. Knowledge of AMP complements within phylum Nematoda is limited however nematodes adopt diverse life strategies and frequently reside in microbe-rich environments such that they are likely possess broad AMP profiles with bioactivity against a range of microbiota. Indeed, parasitic nematode AMPs likely have roles in defence against invading pathogens and modulation of the host microbiome.

In this study the distribution and abundance of AMP-encoding genes were examined in 134 nematode genomes providing the most comprehensive profile of AMPs within phylum Nematoda. We reveal that phylum Nematoda is AMP-rich and -diverse, where 5887 genes encode AMPs. Genome and transcriptome analyses broadly reveal: (i) AMP family profiles that are influenced by nematode lifestyle where free-living nematodes appear to have an expansion of AMPs relative to parasitic species; (ii) major differences in the AMP profiles between nematode clades where Clade 9/V and 10/IV species possess expanded AMP repertoires; (iii) AMP families with highly restricted profiles (e.g. Cecropins and Diapausins) and others [e.g. Nemapores and Glycine Rich Secreted Peptides (GRSPs)] which are more widely distributed; (iv) complexity in the distribution and abundance of Defensin subfamily members; and (v) expression of AMPs in key nematode life stages.

These data indicate that phylum Nematoda has a diverse array of AMPs and underscores the need to interrogate AMP function to unravel their importance to nematode biology and host-worm-microbiome interactions. Enhanced understanding of the Nematode Antimicrobial Peptidome will inform drug discovery pipelines for pathogen control.
