## Supplementary Table S1 for "The Nematode Antimicrobial Peptidome: a novel opportunity for parasite control?"

### Sheet: S1
Supplementary Table S1: AMP query sequences used for construction of AMP family HMMs.
GB, Genbank; NB, Nembase; WB, Wormbase
Peptide/Gene Name	Species	Gene ID	Reference
Cecropin HMM Query
Cecropin P1	Ascaris suum	Sequence from ref	Pillai et al 2005
Cecropin P2	Ascaris suum	Sequence from ref	Pillai et al 2005
Cecropin P3	Ascaris suum	Sequence from ref	Pillai et al 2005
Cecropin P4	Ascaris suum	Sequence from ref	Pillai et al 2005
Al1	Ascaris lumbricoides	ALC00935 (NB)	Pillai et al 2005
Al2	Ascaris lumbricoides	ALC00850 (NB)	Pillai et al 2005
Al3	Ascaris lumbricoides	ALC00385 (NB)	Pillai et al 2005
Tc1	Toxocara canis	TCC02159 (NB)	Pillai et al 2005
Tc3	Toxocara canis	TCC00820 (NB)	Pillai et al 2005
Diapausin HMM Query
	Pristionchus pacificus	WBGene00279704 (WB)	Retrieved from Wormbase
	Pristionchus pacificus	WBGene00274513 (WB)	Retrieved from Wormbase
	Pristionchus pacificus	WBGene00092201 (WB)	Retrieved from Wormbase
	Pristionchus pacificus	WBGene00092202 (WB)	Retrieved from Wormbase
	Pristionchus pacificus	WBGene00101471 (WB)	Retrieved from Wormbase
	Pristionchus pacificus	WBGene00110531 (WB)	Retrieved from Wormbase
General Defensin HMM Query
ASABF-α	Ascaris suum	BAA89497 (GB)	Pillai et al 2003
ASABF-β	Ascaris suum	BAC00497 (GB)	Pillai et al 2003
ASABF-γ	Ascaris suum	BAC00498 (GB)	Pillai et al 2003
ASABF-δ	Ascaris suum	BAC00499 (GB)	Pillai et al 2003
ASABF-ε	Ascaris suum	BAC41495 (GB)	Pillai et al 2003
ASABF-ζ	Ascaris suum	BAC57992 (GB)	Pillai et al 2003
ABF-1	Caenorhabditis elegans	WBGene00000012 (WB)	Kato et al 2002
ABF-2	Caenorhabditis elegans	WBGene00000013 (WB)	Kato et al 2002
ABF-3	Caenorhabditis elegans	WBGene00000014 (WB)	Retrieved from Wormbase
ABF-4	Caenorhabditis elegans	WBGene00000015 (WB)	Retrieved from Wormbase
ABF-5	Caenorhabditis elegans	WBGene00000016 (WB)	Retrieved from Wormbase
ABF-6	Caenorhabditis elegans	WBGene00000017 (WB)	Retrieved from Wormbase
Mytimacin-AF	Achatina fulica	Sequence from ref	Zhong et al 2013
Neuromacin	Hirudo medicinalis	Sequence from ref	Schikorski et al 2008
Hydramacin-1	Hydra magnipapillata	DQ449931 (GB)	Bosch et al 2009
Mytimacin-1	Mytilus galloprovincialis	Sequence from ref	Gerdol et al 2012
Mytimacin-2	Mytilus galloprovincialis	Sequence from ref	Gerdol et al 2012
Mytimacin-3	Mytilus galloprovincialis	Sequence from ref	Gerdol et al 2012
Mytimacin-4	Mytilus galloprovincialis	Sequence from ref	Gerdol et al 2012
Mytimacin-5	Mytilus galloprovincialis	Sequence from ref	Gerdol et al 2012
Theromacin	Theromyzon tessulatum	Sequence from ref	Tasiemski et al 2004
Cremycin 1	Caenorhabditis remanei	JN230817 (GB)	Zhu & Gao 2013
Cremycin 2	Caenorhabditis remanei	JN230818 (GB)	Zhu & Gao 2013
Cremycin 3	Caenorhabditis remanei	JN230819 (GB)	Zhu & Gao 2013
Cremycin 4	Caenorhabditis remanei	Sequence from ref	Zhu & Gao 2013
Cremycin 5	Caenorhabditis remanei	JN230820 (GB)	Zhu & Gao 2013
Cremycin 6	Caenorhabditis remanei	JN230821 (GB)	Zhu & Gao 2013
Cremycin 7	Caenorhabditis remanei	JN230822 (GB)	Zhu & Gao 2013
Cremycin 8	Caenorhabditis remanei	Sequence from ref	Zhu & Gao 2013
Cremycin 9	Caenorhabditis remanei	JN230823 (GB)	Zhu & Gao 2013
Cremycin 10	Caenorhabditis remanei	Sequence from ref	Zhu & Gao 2013
Cremycin 11	Caenorhabditis remanei	JN230824 (GB)	Zhu & Gao 2013
Cremycin 12	Caenorhabditis remanei	Sequence from ref	Zhu & Gao 2013
Cremycin 13	Caenorhabditis remanei	JN230825 (GB)	Zhu & Gao 2013
Cremycin 14	Caenorhabditis remanei	Sequence from ref	Zhu & Gao 2013
Cremycin 15	Caenorhabditis remanei	JN230826 (GB)	Zhu & Gao 2013
Mehamycin	Meloidogyne hapla	Sequence from ref	Zhu & Gao 2013
Mollusc/Nematode Defensin HMM Query
ASABF-α	Ascaris suum	BAA89497 (GB)	Pillai et al 2003
ASABF-β	Ascaris suum	BAC00497 (GB)	Pillai et al 2003
ASABF-γ	Ascaris suum	BAC00498 (GB)	Pillai et al 2003
ASABF-δ	Ascaris suum	BAC00499 (GB)	Pillai et al 2003
ASABF-ε	Ascaris suum	BAC41495 (GB)	Pillai et al 2003
ASABF-ζ	Ascaris suum	BAC57992 (GB)	Pillai et al 2003
ABF-1	Caenorhabditis elegans	WBGene00000012 (WB)	Kato et al 2002
ABF-2	Caenorhabditis elegans	WBGene00000013 (WB)	Kato et al 2002
ABF-3	Caenorhabditis elegans	WBGene00000014 (WB)	Retrieved from Wormbase
ABF-4	Caenorhabditis elegans	WBGene00000015 (WB)	Retrieved from Wormbase
ABF-5	Caenorhabditis elegans	WBGene00000016 (WB)	Retrieved from Wormbase
ABF-6	Caenorhabditis elegans	WBGene00000017 (WB)	Retrieved from Wormbase
Macin Defensin HMM Query
Mytimacin-AF	Achatina fulica	Sequence from ref	Zhong et al 2013
Neuromacin	Hirudo medicinalis	Sequence from ref	Schikorski et al 2008
Hydramacin-1	Hydra magnipapillata	DQ449931 (GB)	Bosch et al 2009
Mytimacin-1	Mytilus galloprovincialis	Sequence from ref	Gerdol et al 2012
Mytimacin-2	Mytilus galloprovincialis	Sequence from ref	Gerdol et al 2012
Mytimacin-3	Mytilus galloprovincialis	Sequence from ref	Gerdol et al 2012
Mytimacin-4	Mytilus galloprovincialis	Sequence from ref	Gerdol et al 2012
Mytimacin-5	Mytilus galloprovincialis	Sequence from ref	Gerdol et al 2012
Theromacin	Theromyzon tessulatum	Sequence from ref	Tasiemski et al 2004
Traditional Insect Defensin (TID) HMM Query
Cremycin 1	Caenorhabditis remanei	JN230817 (GB)	Zhu & Gao 2013
Cremycin 2	Caenorhabditis remanei	JN230818 (GB)	Zhu & Gao 2013
Cremycin 3	Caenorhabditis remanei	JN230819 (GB)	Zhu & Gao 2013
Cremycin 4	Caenorhabditis remanei	Sequence from ref	Zhu & Gao 2013
Cremycin 5	Caenorhabditis remanei	JN230820 (GB)	Zhu & Gao 2013
Cremycin 6	Caenorhabditis remanei	JN230821 (GB)	Zhu & Gao 2013
Cremycin 7	Caenorhabditis remanei	JN230822 (GB)	Zhu & Gao 2013
Cremycin 8	Caenorhabditis remanei	Sequence from ref	Zhu & Gao 2013
Cremycin 9	Caenorhabditis remanei	JN230823 (GB)	Zhu & Gao 2013
Cremycin 10	Caenorhabditis remanei	Sequence from ref	Zhu & Gao 2013
Cremycin 11	Caenorhabditis remanei	JN230824 (GB)	Zhu & Gao 2013
Cremycin 12	Caenorhabditis remanei	Sequence from ref	Zhu & Gao 2013
Cremycin 13	Caenorhabditis remanei	JN230825 (GB)	Zhu & Gao 2013
Cremycin 14	Caenorhabditis remanei	Sequence from ref	Zhu & Gao 2013
Cremycin 15	Caenorhabditis remanei	JN230826 (GB)	Zhu & Gao 2013
Mehamycin	Meloidogyne hapla	Sequence from ref	Zhu & Gao 2013
Nemapore HMM Query
SPP-1	Caenorhabditis elegans	WBGene00004986 (WB)	Roeder et al 2010
SPP-2	Caenorhabditis elegans	WBGene00004987 (WB)	Roeder et al 2010
SPP-3	Caenorhabditis elegans	WBGene00004988 (WB)	Roeder et al 2010
SPP-4	Caenorhabditis elegans	WBGene00004989 (WB)	Roeder et al 2010
SPP-5	Caenorhabditis elegans	WBGene00004990 (WB)	Roeder et al 2010
SPP-6	Caenorhabditis elegans	WBGene00004991 (WB)	Roeder et al 2010
SPP-7	Caenorhabditis elegans	WBGene00004992 (WB)	Roeder et al 2010
SPP-8	Caenorhabditis elegans	WBGene00004993 (WB)	Roeder et al 2010
SPP-9	Caenorhabditis elegans	WBGene00004994 (WB)	Roeder et al 2010
SPP-10	Caenorhabditis elegans	WBGene00004995 (WB)	Roeder et al 2010
SPP-11	Caenorhabditis elegans	WBGene00004996 (WB)	Roeder et al 2010
SPP-12	Caenorhabditis elegans	WBGene00004997 (WB)	Roeder et al 2010
SPP-13	Caenorhabditis elegans	WBGene00004998 (WB)	Roeder et al 2010
SPP-14	Caenorhabditis elegans	WBGene00004999 (WB)	Roeder et al 2010
SPP-15	Caenorhabditis elegans	WBGene00005000 (WB)	Roeder et al 2010
SPP-16	Caenorhabditis elegans	WBGene00005001 (WB)	Roeder et al 2010
SPP-17	Caenorhabditis elegans	WBGene00005002 (WB)	Roeder et al 2010
SPP-18	Caenorhabditis elegans	WBGene00005003 (WB)	Roeder et al 2010
SPP-19	Caenorhabditis elegans	WBGene00005004 (WB)	Roeder et al 2010
SPP-20	Caenorhabditis elegans	WBGene00005005 (WB)	Roeder et al 2010
SPP-21	Caenorhabditis elegans	WBGene00044284 (WB)	Roeder et al 2010
SPP-22	Caenorhabditis elegans	WBGene00044283 (WB)	Roeder et al 2010
SPP-23	Caenorhabditis elegans	WBGene00021335 (WB)	Roeder et al 2010
SPP-24	Caenorhabditis elegans	WBGene00017748 (WB)	Roeder et al 2010
SPP-25	Caenorhabditis elegans	WBGene00044607 (WB)	Roeder et al 2010
SPP-26	Caenorhabditis elegans	WBGene00235118 (WB)	Roeder et al 2010
SPP-27	Caenorhabditis elegans	WBGene00271815 (WB)	Roeder et al 2010
SPP-28	Caenorhabditis elegans	WBGene00206525 (WB)	Roeder et al 2010
GRSP Subfamily 1 HMM Query
Cbr-fipr-1	Caenorhabditis briggsae	WBGene00038631 (WB)	Ying et al 2016
Cbr-fipr-2	Caenorhabditis briggsae	WBGene00038634 (WB)	Ying et al 2016
Cbr-fipr-3	Caenorhabditis briggsae	WBGene00031122 (WB)	Ying et al 2016
Cbr-fipr-4	Caenorhabditis briggsae	WBGene00038653 (WB)	Ying et al 2016
Cbr-fipr-5	Caenorhabditis briggsae	WBGene00031119 (WB)	Ying et al 2016
Cbr-fipr-6	Caenorhabditis briggsae	WBGene00031121 (WB)	Ying et al 2016
Cbr-fipr-7	Caenorhabditis briggsae	WBGene00038643 (WB)	Ying et al 2016
Cbr-fipr-8	Caenorhabditis briggsae	WBGene00031115 (WB)	Ying et al 2016
Cbr-fipr-9	Caenorhabditis briggsae	WBGene00031116 (WB)	Ying et al 2016
Cbr-fipr-10	Caenorhabditis briggsae	WBGene00041821 (WB)	Ying et al 2016
Cbr-fipr-11	Caenorhabditis briggsae	WBGene00041819 (WB)	Ying et al 2016
Cbr-fipr-12	Caenorhabditis briggsae	WBGene00038576 (WB)	Ying et al 2016
Cbr-grsp-25	Caenorhabditis briggsae	WBGene00027084 (WB)	Ying et al 2016
fipr-1	Caenorhabditis elegans	WBGene00009096 (WB)	Ying et al 2016
fipr-2	Caenorhabditis elegans	WBGene00009097 (WB)	Ying et al 2016
fipr-3	Caenorhabditis elegans	WBGene00009090 (WB)	Ying et al 2016
fipr-4	Caenorhabditis elegans	WBGene00007541 (WB)	Ying et al 2016
fipr-5	Caenorhabditis elegans	WBGene00044174 (WB)	Ying et al 2016
fipr-6	Caenorhabditis elegans	WBGene00007544 (WB)	Ying et al 2016
fipr-7	Caenorhabditis elegans	WBGene00007543 (WB)	Ying et al 2016
fipr-8	Caenorhabditis elegans	WBGene00007537 (WB)	Ying et al 2016
fipr-9	Caenorhabditis elegans	WBGene00044175 (WB)	Ying et al 2016
fipr-10	Caenorhabditis elegans	WBGene00008245 (WB)	Ying et al 2016
fipr-11	Caenorhabditis elegans	WBGene00008244 (WB)	Ying et al 2016
fipr-12	Caenorhabditis elegans	WBGene00011577 (WB)	Ying et al 2016
grsp-25	Caenorhabditis elegans	WBGene00012783 (WB)	Ying et al 2016
GRSP Subfamily 2 HMM Query
Cbr-fipr-18	Caenorhabditis briggsae	WBGene00030823 (WB)	Ying et al 2016
Cbr-fipr-19	Caenorhabditis briggsae	WBGene00030822 (WB)	Ying et al 2016
Cbr-fipr-20	Caenorhabditis briggsae	WBGene00087453 (WB)	Ying et al 2016
Cbr-grsp-8	Caenorhabditis briggsae	WBGene00037849 (WB)	Ying et al 2016
fipr-14	Caenorhabditis elegans	WBGene00008751 (WB)	Ying et al 2016
fipr-15	Caenorhabditis elegans	WBGene00008752 (WB)	Ying et al 2016
fipr-18	Caenorhabditis elegans	WBGene00044450 (WB)	Ying et al 2016
fipr-19	Caenorhabditis elegans	WBGene00044451 (WB)	Ying et al 2016
fipr-20	Caenorhabditis elegans	WBGene00044449 (WB)	Ying et al 2016
grsp-8	Caenorhabditis elegans	WBGene00012913 (WB)	Ying et al 2016
GRSP Subfamily 3 HMM Query
Cbr-cnc-8	Caenorhabditis briggsae	WBGene00036911 (WB)	Ying et al 2016
Cbr-nlp-34.1	Caenorhabditis briggsae	WBGene00024536 (WB)	Ying et al 2016
Cbr-nlp-34.2	Caenorhabditis briggsae	WBGene00024539 (WB)	Ying et al 2016
Cbr-nlp-34.3	Caenorhabditis briggsae	WBGene00045469 (WB)	Ying et al 2016
Cbr-nlp-34.4	Caenorhabditis briggsae	WBGene00024618 (WB)	Ying et al 2016
cnc-8	Caenorhabditis elegans	WBGene00009624 (WB)	Ying et al 2016
nlp-34	Caenorhabditis elegans	WBGene00015046 (WB)	Ying et al 2016
GRSP Subfamily 4 HMM Query
Cbr-cnc-6	Caenorhabditis briggsae	WBGene00035459 (WB)	Ying et al 2016
Cbr-fip-2	Caenorhabditis briggsae	WBGene00038444 (WB)	Ying et al 2016
Cbr-grsp-23	Caenorhabditis briggsae	WBGene00040530 (WB)	Ying et al 2016
Cbr-grsp-24	Caenorhabditis briggsae	WBGene00035454 (WB)	Ying et al 2016
Cbr-grsp-26	Caenorhabditis briggsae	WBGene00026088 (WB)	Ying et al 2016
Cbr-grsp-27	Caenorhabditis briggsae	WBGene00032640 (WB)	Ying et al 2016
Cbr-nlp-24	Caenorhabditis briggsae	WBGene00041680 (WB)	Ying et al 2016
Cbr-nlp-32	Caenorhabditis briggsae	WBGene00035595 (WB)	Ying et al 2016
cnc-6	Caenorhabditis elegans	WBGene00000560 (WB)	Ying et al 2016
fip-2	Caenorhabditis elegans	WBGene00020862 (WB)	Ying et al 2016
grsp-23	Caenorhabditis elegans	WBGene00020063 (WB)	Ying et al 2016
grsp-24	Caenorhabditis elegans	WBGene00206512 (WB)	Ying et al 2016
grsp-26	Caenorhabditis elegans	WBGene00008557 (WB)	Ying et al 2016
grsp-27	Caenorhabditis elegans	WBGene00009985 (WB)	Ying et al 2016
nlp-24	Caenorhabditis elegans	WBGene00003762 (WB)	Ying et al 2016
nlp-25	Caenorhabditis elegans	WBGene00003763 (WB)	Ying et al 2016
nlp-28	Caenorhabditis elegans	WBGene00003766 (WB)	Ying et al 2016
nlp-29	Caenorhabditis elegans	WBGene00003767 (WB)	Ying et al 2016
nlp-30	Caenorhabditis elegans	WBGene00003768 (WB)	Ying et al 2016
nlp-31	Caenorhabditis elegans	WBGene00003769 (WB)	Ying et al 2016
nlp-32	Caenorhabditis elegans	WBGene00003770 (WB)	Ying et al 2016
GRSP Subfamily 5 HMM Query
Cbr-fip-6	Caenorhabditis briggsae	WBGene00033351 (WB)	Ying et al 2016
Cbr-fipr-26	Caenorhabditis briggsae	WBGene00086692 (WB)	Ying et al 2016
fip-6	Caenorhabditis elegans	WBGene00009964 (WB)	Ying et al 2016
fip-8	Caenorhabditis elegans	WBGene00219281 (WB)	Ying et al 2016
fipr-26	Caenorhabditis elegans	WBGene00009963 (WB)	Ying et al 2016
GRSP Subfamily 6 HMM Query
Cbr-fip-3	Caenorhabditis briggsae	WBGene00034275 (WB)	Ying et al 2016
Cbr-fipr-16	Caenorhabditis briggsae	WBGene00037688 (WB)	Ying et al 2016
Cbr-fipr-17	Caenorhabditis briggsae	WBGene00087407 (WB)	Ying et al 2016
Cbr-fipr-30.1	Caenorhabditis briggsae	WBGene00033595 (WB)	Ying et al 2016
Cbr-fipr-30.2	Caenorhabditis briggsae	WBGene00033565 (WB)	Ying et al 2016
Cbr-grsp-9	Caenorhabditis briggsae	WBGene00035458 (WB)	Ying et al 2016
fip-3	Caenorhabditis elegans	WBGene00015520 (WB)	Ying et al 2016
fipr-16	Caenorhabditis elegans	WBGene00015521 (WB)	Ying et al 2016
fipr-17	Caenorhabditis elegans	WBGene00012965 (WB)	Ying et al 2016
fipr-30	Caenorhabditis elegans	WBGene00016433 (WB)	Ying et al 2016
grsp-44	Caenorhabditis elegans	WBGene00022038 (WB)	Ying et al 2016
grsp-9	Caenorhabditis elegans	WBGene00194738 (WB)	Ying et al 2016
GRSP Subfamily 7 HMM Query
Cbr-cnc-2	Caenorhabditis briggsae	WBGene00028822 (WB)	Ying et al 2016
Cbr-cnc-3	Caenorhabditis briggsae	WBGene00028821 (WB)	Ying et al 2016
Cbr-cnc-4	Caenorhabditis briggsae	WBGene00045470 (WB)	Ying et al 2016
Cbr-cnc-5.1	Caenorhabditis briggsae	WBGene00028820 (WB)	Ying et al 2016
Cbr-cnc-10	Caenorhabditis briggsae	WBGene00041541 (WB)	Ying et al 2016
Cbr-grsp-30	Caenorhabditis briggsae	WBGene00087876 (WB)	Ying et al 2016
Cbr-nlp-27	Caenorhabditis briggsae	WBGene00024537 (WB)	Ying et al 2016
Cbr-nlp-33	Caenorhabditis briggsae	WBGene00041532 (WB)	Ying et al 2016
cnc-2	Caenorhabditis elegans	WBGene00000556 (WB)	Ying et al 2016
cnc-3	Caenorhabditis elegans	WBGene00000557 (WB)	Ying et al 2016
cnc-4	Caenorhabditis elegans	WBGene00000558 (WB)	Ying et al 2016
cnc-7	Caenorhabditis elegans	WBGene00010005 (WB)	Ying et al 2016
cnc-10	Caenorhabditis elegans	WBGene00012152 (WB)	Ying et al 2016
grsp-30	Caenorhabditis elegans	WBGene00044922 (WB)	Ying et al 2016
nlp-27	Caenorhabditis elegans	WBGene00003765 (WB)	Ying et al 2016
nlp-33	Caenorhabditis elegans	WBGene00003771 (WB)	Ying et al 2016
GRSP Subfamily 8 HMM Query
Cbr-fipr-22	Caenorhabditis briggsae	WBGene00038160 (WB)	Ying et al 2016
Cbr-fipr-23	Caenorhabditis briggsae	WBGene00038159 (WB)	Ying et al 2016
Cbr-fipr-24	Caenorhabditis briggsae	WBGene00038157 (WB)	Ying et al 2016
Cbr-fipr-24.1	Caenorhabditis briggsae	WBGene00038158 (WB)	Ying et al 2016
Cbr-grsp-28	Caenorhabditis briggsae	WBGene00025474 (WB)	Ying et al 2016
Cbr-grsp-29	Caenorhabditis briggsae	WBGene00025473 (WB)	Ying et al 2016
Cbr-grsp-32	Caenorhabditis briggsae	WBGene00035456 (WB)	Ying et al 2016
Cbr-grsp-45	Caenorhabditis briggsae	WBGene00030955 (WB)	Ying et al 2016
fipr-22	Caenorhabditis elegans	WBGene00007989 (WB)	Ying et al 2016
fipr-23	Caenorhabditis elegans	WBGene00007990 (WB)	Ying et al 2016
fipr-24	Caenorhabditis elegans	WBGene00007992 (WB)	Ying et al 2016
fipr-24.1	Caenorhabditis elegans	WBGene00014699 (WB)	Ying et al 2016
fipr-24.2	Caenorhabditis elegans	WBGene00014700 (WB)	Ying et al 2016
fipr-24.3	Caenorhabditis elegans	WBGene00014698 (WB)	Ying et al 2016
fipr-31	Caenorhabditis elegans	WBGene00045211 (WB)	Ying et al 2016
grsp-28	Caenorhabditis elegans	WBGene00077704 (WB)	Ying et al 2016
grsp-29	Caenorhabditis elegans	WBGene00017396 (WB)	Ying et al 2016
grsp-45	Caenorhabditis elegans	WBGene00019754 (WB)	Ying et al 2016
GRSP Subfamily 9 HMM Query
Cbr-cnc-11	Caenorhabditis briggsae	WBGene00045472 (WB)	Ying et al 2016
Cbr-fip-1	Caenorhabditis briggsae	WBGene00041375 (WB)	Ying et al 2016
Cbr-fipr-13	Caenorhabditis briggsae	WBGene00027395 (WB)	Ying et al 2016
cnc-1	Caenorhabditis elegans	WBGene00000555 (WB)	Ying et al 2016
cnc-5	Caenorhabditis elegans	WBGene00000559 (WB)	Ying et al 2016
cnc-9	Caenorhabditis elegans	WBGene00044548 (WB)	Ying et al 2016
cnc-11	Caenorhabditis elegans	WBGene00044900 (WB)	Ying et al 2016
dct-7	Caenorhabditis elegans	WBGene00017488 (WB)	Ying et al 2016
dct-8	Caenorhabditis elegans	WBGene00044472 (WB)	Ying et al 2016
fip-1	Caenorhabditis elegans	WBGene00017695 (WB)	Ying et al 2016
fipr-13	Caenorhabditis elegans	WBGene00010183 (WB)	Ying et al 2016
grsp-11	Caenorhabditis elegans	WBGene00044471 (WB)	Ying et al 2016
grsp-12	Caenorhabditis elegans	WBGene00044292 (WB)	Ying et al 2016
grsp-13	Caenorhabditis elegans	WBGene00017485 (WB)	Ying et al 2016
grsp-14	Caenorhabditis elegans	WBGene00044479 (WB)	Ying et al 2016
GRSP Subfamily 10 HMM Query
Cbr-grsp-5	Caenorhabditis briggsae	WBGene00041828 (WB)	Ying et al 2016
Cbr-grsp-6	Caenorhabditis briggsae	WBGene00035985 (WB)	Ying et al 2016
Cbr-grsp-7	Caenorhabditis briggsae	WBGene00041829 (WB)	Ying et al 2016
grsp-5	Caenorhabditis elegans	WBGene00010467 (WB)	Ying et al 2016
grsp-6	Caenorhabditis elegans	WBGene00013961 (WB)	Ying et al 2016
grsp-7	Caenorhabditis elegans	WBGene00010468 (WB)	Ying et al 2016
GRSP Subfamily 11 HMM Query
Cbr-grsp-17	Caenorhabditis briggsae	WBGene00033403 (WB)	Ying et al 2016
Cbr-grsp-22	Caenorhabditis briggsae	WBGene00037853 (WB)	Ying et al 2016
Cbr-grsp-33	Caenorhabditis briggsae	WBGene00025471 (WB)	Ying et al 2016
grsp-17	Caenorhabditis elegans	WBGene00010422 (WB)	Ying et al 2016
grsp-22	Caenorhabditis elegans	WBGene00012921 (WB)	Ying et al 2016
grsp-32	Caenorhabditis elegans	WBGene00007682 (WB)	Ying et al 2016
grsp-33	Caenorhabditis elegans	WBGene00017390 (WB)	Ying et al 2016
grsp-34	Caenorhabditis elegans	WBGene00194727 (WB)	Ying et al 2016
GRSP Subfamily 12 HMM Query
Cbr-grsp-15	Caenorhabditis briggsae	WBGene00036957 (WB)	Ying et al 2016
Cbr-grsp-16.1	Caenorhabditis briggsae	WBGene00028847 (WB)	Ying et al 2016
Cbr-grsp-16.2	Caenorhabditis briggsae	WBGene00028857 (WB)	Ying et al 2016
Cbr-grsp-18	Caenorhabditis briggsae	WBGene00028846 (WB)	Ying et al 2016
Cbr-grsp-19	Caenorhabditis briggsae	WBGene00028844 (WB)	Ying et al 2016
grsp-15	Caenorhabditis elegans	WBGene00011446 (WB)	Ying et al 2016
grsp-16	Caenorhabditis elegans	WBGene00017506 (WB)	Ying et al 2016
grsp-18	Caenorhabditis elegans	WBGene00017507 (WB)	Ying et al 2016
grsp-19	Caenorhabditis elegans	WBGene00017509 (WB)	Ying et al 2016
GRSP Subfamily 13 HMM Query
Cbr-grsp-31.1	Caenorhabditis briggsae	WBGene00038462 (WB)	Ying et al 2016
Cbr-grsp-31.2	Caenorhabditis briggsae	WBGene00038461 (WB)	Ying et al 2016
Cbr-grsp-31.3	Caenorhabditis briggsae	WBGene00038463 (WB)	Ying et al 2016
fip-5	Caenorhabditis elegans	WBGene00009620 (WB)	Ying et al 2016
grsp-31	Caenorhabditis elegans	WBGene00017655 (WB)	Ying et al 2016
GRSP Subfamily 14 HMM Query
Cbr-grsp-46	Caenorhabditis briggsae	WBGene00035216 (WB)	Ying et al 2016
Cbr-grsp-47	Caenorhabditis briggsae	WBGene00035215 (WB)	Ying et al 2016
Cbr-grsp-48	Caenorhabditis briggsae	WBGene00035217 (WB)	Ying et al 2016
grsp-46	Caenorhabditis elegans	WBGene00016659 (WB)	Ying et al 2016
grsp-47	Caenorhabditis elegans	WBGene00016660 (WB)	Ying et al 2016
grsp-48	Caenorhabditis elegans	WBGene00016658 (WB)	Ying et al 2016
GRSP Subfamily 15 HMM Query
Cbr-grsp-35	Caenorhabditis briggsae	WBGene00033065 (WB)	Ying et al 2016
Cbr-grsp-36	Caenorhabditis briggsae	WBGene00033064 (WB)	Ying et al 2016
Cbr-grsp-37	Caenorhabditis briggsae	WBGene00033066 (WB)	Ying et al 2016
Cbr-grsp-38	Caenorhabditis briggsae	WBGene00030584 (WB)	Ying et al 2016
Cbr-grsp-39	Caenorhabditis briggsae	WBGene00030272 (WB)	Ying et al 2016
Cbr-grsp-40	Caenorhabditis briggsae	WBGene00030585 (WB)	Ying et al 2016
Cbr-grsp-41	Caenorhabditis briggsae	WBGene00026351 (WB)	Ying et al 2016
Cbr-grsp-43	Caenorhabditis briggsae	WBGene00033599 (WB)	Ying et al 2016
grsp-35	Caenorhabditis elegans	WBGene00020040 (WB)	Ying et al 2016
grsp-36	Caenorhabditis elegans	WBGene00020033 (WB)	Ying et al 2016
grsp-37	Caenorhabditis elegans	WBGene00020039 (WB)	Ying et al 2016
grsp-38	Caenorhabditis elegans	WBGene00015339 (WB)	Ying et al 2016
grsp-39	Caenorhabditis elegans	WBGene00195068 (WB)	Ying et al 2016
grsp-40	Caenorhabditis elegans	WBGene00015340 (WB)	Ying et al 2016
grsp-41	Caenorhabditis elegans	WBGene00011949 (WB)	Ying et al 2016
grsp-42	Caenorhabditis elegans	WBGene00022383 (WB)	Ying et al 2016
grsp-43	Caenorhabditis elegans	WBGene00017068 (WB)	Ying et al 2016
GRSP Subfamily 16 HMM Query
Cbr-nlp-10	Caenorhabditis briggsae	WBGene00026465 (WB)	Ying et al 2016
Cbr-nlp-12	Caenorhabditis briggsae	WBGene00040818 (WB)	Ying et al 2016
Cbr-nlp-21	Caenorhabditis briggsae	WBGene00034071 (WB)	Ying et al 2016
nlp-10	Caenorhabditis elegans	WBGene00003748 (WB)	Ying et al 2016
nlp-12	Caenorhabditis elegans	WBGene00003750 (WB)	Ying et al 2016
nlp-21	Caenorhabditis elegans	WBGene00003759 (WB)	Ying et al 2016
GRSP Subfamily 17 HMM Query
Cbr-fipr-21	Caenorhabditis briggsae	WBGene00036910 (WB)	Ying et al 2016
Cbr-grsp-10	Caenorhabditis briggsae	WBGene00038254 (WB)	Ying et al 2016
Cbr-grsp-20	Caenorhabditis briggsae	WBGene00028302 (WB)	Ying et al 2016
Cbr-grsp-21	Caenorhabditis briggsae	WBGene00024844 (WB)	Ying et al 2016
Cbr-grsp-3	Caenorhabditis briggsae	WBGene00028163 (WB)	Ying et al 2016
Cbr-nlp-26	Caenorhabditis briggsae	WBGene00028092 (WB)	Ying et al 2016
fipr-21	Caenorhabditis elegans	WBGene00009621 (WB)	Ying et al 2016
grsp-1	Caenorhabditis elegans	WBGene00012840 (WB)	Ying et al 2016
grsp-10	Caenorhabditis elegans	WBGene00018489 (WB)	Ying et al 2016
grsp-20	Caenorhabditis elegans	WBGene00045208 (WB)	Ying et al 2016
grsp-21	Caenorhabditis elegans	WBGene00017484 (WB)	Ying et al 2016
grsp-3	Caenorhabditis elegans	WBGene00016403 (WB)	Ying et al 2016
grsp-4	Caenorhabditis elegans	WBGene00017201 (WB)	Ying et al 2016
nlp-26	Caenorhabditis elegans	WBGene00003764 (WB)	Ying et al 2016
References:
Bosch, T.C., Augustin, R., Anton-Erxleben, F., Fraune, S., Hemmrich, G., Zill, H., Rosenstiel, P., Jacobs, G., Schreiber, S., Leippe, M., 2009. Uncovering the evolutionary history of innate immunity: the simple metazoan Hydra uses epithelial cells for host defence. Dev. Comp. Immunol. 33, 559-569.
Gerdol, M., De Moro, G., Manfrin, C., Venier, P., Pallavicini, A., 2012. Big defensins and mytimacins, new AMP families of the Mediterranean mussel Mytilus galloprovincialis. Dev. Comp. Immunol. 36, 390-399.
Kato, Y., Aizawa, T., Hoshino, H., Kawano, K., Nitta, K., Zhang, H., 2002. abf-1 and abf-2, ASABF-type antimicrobial peptide genes in Caenorhabditis elegans. Biochem. J. 361, 221-230.
Pillai, A., Ueno, S., Zhang, H., Kato, Y., 2003. Induction of ASABF (Ascaris suum antibacterial factor)-type antimicrobial peptides by bacterial injection: novel members of ASABF in the nematode Ascaris suum. Biochem. J. 371, 663-668.
Pillai, A., Ueno, S., Zhang, H., Lee, J.M., Kato, Y., 2005. Cecropin P1 and novel nematode cecropins: a bacteria-inducible antimicrobial peptide family in the nematode Ascaris suum. Biochem. J. 390, 207-214.
Roeder, T., Stanisak, M., Gelhaus, C., Bruchhaus, I., Grotzinger, J., Leippe, M., 2010. Caenopores are antimicrobial peptides in the nematode Caenorhabditis elegans instrumental in nutrition and immunity. Dev. Comp. Immunol. 34, 203-209.
Schikorski, D., Cuvillier-Hot, V., Leippe, M., Boidin-Wichlacz, C., Slomianny, C., Macagno, E., Salzet, M., Tasiemski, A., 2008. Microbial challenge promotes the regenerative process of the injured central nervous system of the medicinal leech by inducing the synthesis of antimicrobial peptides in neurons and microglia. J. Immunol. 181, 1083-1095.
Tasiemski, A., Vandenbulcke, F., Mitta, G., Lemoine, J., Lefebvre, C., Sautiere, P.-E., Salzet, M., 2004. Molecular characterization of two novel antibacterial peptides inducible upon bacterial challenge in an annelid, the leech Theromyzon tessulatum. J. Biol. Chem. 279, 30973-30982.
Ying, M.Y., Qiao, Y.Y., Yu, L.H., 2016. Evolutionary expansion of nematode-specific glycine-rich secreted peptides. Gene 587, 76-82.
Zhong, J., Wang, W., Yang, X., Yan, X., Liu, R., 2013. A novel cysteine-rich antimicrobial peptide from the mucus of the snail of Achatina fulica. Peptides 39, 1-5.
Zhu, S., Gao, B., 2014. Nematode-derived drosomycin-type antifungal peptides provide evidence for plant-to-ecdysozoan horizontal transfer of a disease resistance gene. Nat. Commun. 5, 3154.
