## Supplementary Table S4 for "The Nematode Antimicrobial Peptidome: a novel opportunity for parasite control?"

### Sheet: S4
Supplementary Table S4: Number and relative abundance of AMP genes identified in this study.
Number of protein coding genes per genome obtained from Wormbase Parasite version 14. AMP, Antimicrobial peptide; PCG, Protein coding genes; GRSP, Glycine Rich Secreted Peptides.
Species	BioProject	Number of AMP genes						No. PCGs	Relative abundance of AMP genes
		Cecropin	Diapausin	Defensin	Nemapore	GRSP	Total		Cecropin	Diapausin	Defensin	Nemapore	GRSP	Total
Acanthocheilonema viteae	PRJEB1697	0	0	0	1	1	2	10397	0	0	0	0.00961816	0.00961816	0.0192363
Acrobeloides nanus	PRJEB26554	0	5	7	21	33	66	32984	0	0.0151589	0.0212224	0.0636672	0.100049	0.200097
Ancylostoma caninum	PRJNA72585	0	0	20	37	40	97	30198	0	0	0.0662296	0.122525	0.132459	0.321213
Ancylostoma ceylanicum	PRJNA231479	0	0	30	40	74	144	36687	0	0	0.0817728	0.10903	0.201706	0.39251
Ancylostoma ceylanicum	PRJNA72583	0	0	10	8	10	28	11783	0	0	0.084868	0.0678944	0.084868	0.23763
Ancylostoma duodenale	PRJNA72581	0	0	11	15	31	57	27485	0	0	0.0400218	0.0545752	0.112789	0.207386
Angiostrongylus cantonensis	PRJEB493	0	0	0	6	19	25	14520	0	0	0	0.0413223	0.130854	0.172176
Angiostrongylus costaricensis	PRJEB494	0	0	0	7	9	16	13417	0	0	0	0.0521726	0.0670791	0.119252
Anisakis simplex	PRJEB496	2	0	2	5	18	27	20971	0.00953698	0	0.00953698	0.0238424	0.0858328	0.128749
Ascaris lumbricoides	PRJEB4950	5	0	12	9	15	41	23604	0.0211829	0	0.0508388	0.0381291	0.0635486	0.173699
Ascaris suum	PRJNA62057	3	0	10	7	13	33	16778	0.0178806	0	0.0596019	0.0417213	0.0774824	0.196686
Ascaris suum	PRJNA80881	5	0	10	8	6	29	18542	0.0269658	0	0.0539316	0.0431453	0.032359	0.156402
Brugia malayi	PRJNA10729	0	0	0	5	3	8	10940	0	0	0	0.0457038	0.0274223	0.0731261
Brugia pahangi	PRJEB497	0	0	0	4	4	8	14674	0	0	0	0.0272591	0.0272591	0.0545182
Brugia timori	PRJEB4663	0	0	0	3	1	4	16203	0	0	0	0.0185151	0.0061717	0.0246868
Bursaphelenchus xylophilus	PRJEA64437	0	0	1	35	25	61	17704	0	0	0.00564844	0.197695	0.141211	0.344555
Caenorhabditis angaria	PRJNA51225	0	0	3	23	38	64	27970	0	0	0.0107258	0.082231	0.13586	0.228817
Caenorhabditis brenneri	PRJNA20035	0	0	7	43	78	128	30705	0	0	0.0227976	0.140042	0.25403	0.41687
Caenorhabditis briggsae	PRJNA10731	0	0	7	31	103	141	20829	0	0	0.033607	0.148831	0.494503	0.676941
Caenorhabditis elegans	PRJNA13758	0	0	8	39	118	165	20184	0	0	0.0396354	0.193222	0.584621	0.817479
Caenorhabditis japonica	PRJNA12591	0	0	4	26	34	64	21443	0	0	0.0186541	0.121252	0.15856	0.298466
Caenorhabditis inopinata	PRJDB5687	0	0	2	38	58	98	29935	0	0	0.00668114	0.126942	0.193753	0.327376
Caenorhabditis latens	PRJNA248912	0	0	14	29	71	114	24855	0	0	0.0563267	0.116677	0.285657	0.45866
Caenorhabditis nigoni	PRJNA384657	0	0	10	45	74	129	29167	0	0	0.0342853	0.154284	0.253711	0.442281
Caenorhabditis remanei	PRJNA248909	0	0	9	33	79	121	24977	0	0	0.0360332	0.132122	0.316291	0.484446
Caenorhabditis remanei	PRJNA248911	0	0	12	30	74	116	24867	0	0	0.0482567	0.120642	0.297583	0.466482
Caenorhabditis remanei	PRJNA53967	0	0	9	39	100	148	31438	0	0	0.0286278	0.124054	0.318086	0.470768
Caenorhabditis sinica	PRJNA194557	0	0	2	30	32	64	34696	0	0	0.00576435	0.0864653	0.0922297	0.184459
Caenorhabditis tropicalis	PRJNA53597	0	0	3	27	61	91	22326	0	0	0.0134372	0.120935	0.273224	0.407597
Cylicostephanus goldi	PRJEB498	0	0	1	8	12	21	13906	0	0	0.00719114	0.0575291	0.0862937	0.151014
Dictyocaulus viviparus	PRJEB5116	0	0	1	12	6	19	14306	0	0	0.00699007	0.0838809	0.0419404	0.132811
Dictyocaulus viviparus	PRJNA72587	0	0	1	13	9	23	13514	0	0	0.00739973	0.0961965	0.0665976	0.170194
Diploscapter coronatus	PRJDB3143	0	0	33	42	37	112	34063	0	0	0.0968793	0.123301	0.108622	0.328803
Diploscapter pachys	PRJNA280107	0	0	12	22	9	43	27341	0	0	0.0438901	0.0804652	0.0329176	0.157273
Dirofilaria immitis	PRJEB1797	0	0	0	3	3	6	12857	0	0	0	0.0233336	0.0233336	0.0466672
Ditylenchus destructor	PRJNA312427	0	0	3	16	15	34	13931	0	0	0.0215347	0.114852	0.107674	0.24406
Ditylenchus dipsaci	PRJNA498219	0	0	0	3	17	20	26428	0	0	0	0.0113516	0.0643257	0.0756773
Dracunculus medinensis	PRJEB500	0	0	0	7	0	7	10969	0	0	0	0.0638162	0	0.0638162
Elaeophora elaphi	PRJEB502	0	0	0	3	3	6	10410	0	0	0	0.0288184	0.0288184	0.0576369
Enterobius vermicularis	PRJEB503	0	0	2	11	7	20	12895	0	0	0.0155099	0.0853044	0.0542846	0.155099
Globodera pallida	PRJEB123	0	0	1	2	15	18	16403	0	0	0.00609645	0.0121929	0.0914467	0.109736
Globodera rostochiensis	PRJEB13504	0	0	1	2	22	25	14308	0	0	0.0069891	0.0139782	0.15376	0.174727
Gongylonema pulchrum	PRJEB505	0	0	0	1	3	4	27158	0	0	0	0.00368216	0.0110465	0.0147286
Haemonchus contortus	PRJEB506	0	0	5	25	31	61	19473	0	0	0.0256766	0.128383	0.159195	0.313254
Haemonchus contortus	PRJNA205202	0	0	6	17	34	57	23610	0	0	0.025413	0.0720034	0.144007	0.241423
Haemonchus placei	PRJEB509	0	0	4	21	36	61	21928	0	0	0.0182415	0.095768	0.164174	0.278183
Halicephalobus mephisto	PRJNA528747	0	0	2	13	6	21	12546	0	0	0.0159413	0.103619	0.047824	0.167384
Heligmosomoides polygyrus	PRJEB1203	0	0	9	17	31	57	27459	0	0	0.0327761	0.0619105	0.112896	0.207582
Heligmosomoides polygyrus	PRJEB15396	0	0	10	22	28	60	23471	0	0	0.0426058	0.0937327	0.119296	0.255635
Heterodera glycines	PRJNA381081	0	0	0	5	26	31	29679	0	0	0	0.0168469	0.087604	0.104451
Heterorhabditis bacteriophora	PRJNA13977	0	0	1	7	12	20	20964	0	0	0.00477008	0.0333906	0.057241	0.0954016
Litomosoides sigmodontis	PRJEB3075	0	0	0	3	0	3	10246	0	0	0	0.0292797	0	0.0292797
Loa loa	PRJNA246086	0	0	0	2	7	9	12473	0	0	0	0.0160346	0.0561212	0.0721559
Loa loa	PRJNA37757	0	0	0	4	6	10	14908	0	0	0	0.0268312	0.0402468	0.0670781
Meloidogyne arenaria	PRJEB8714	0	0	5	12	32	49	101269	0	0	0.00493735	0.0118496	0.031599	0.048386
Meloidogyne arenaria	PRJNA340324	0	0	1	7	8	16	27548	0	0	0.00363003	0.0254102	0.0290402	0.0580804
Meloidogyne arenaria	PRJNA438575	0	0	4	17	58	79	76700	0	0	0.00521512	0.0221643	0.0756193	0.102999
Meloidogyne enterolobii	PRJNA340324	0	0	2	4	14	20	29473	0	0	0.00678587	0.0135717	0.0475011	0.0678587
Meloidogyne floridensis	PRJEB6016	0	0	1	5	16	22	49938	0	0	0.00200248	0.0100124	0.0320397	0.0440546
Meloidogyne floridensis	PRJNA340324	0	0	1	1	5	7	12762	0	0	0.00783576	0.00783576	0.0391788	0.0548503
Meloidogyne graminicola	PRJNA411966	0	0	1	4	1	6	10895	0	0	0.00917852	0.0367141	0.00917852	0.0550711
Meloidogyne hapla	PRJNA29083	0	0	2	2	12	16	14419	0	0	0.0138706	0.0138706	0.0832235	0.110965
Meloidogyne incognita	PRJEB8714	0	0	2	6	32	40	43718	0	0	0.00457477	0.0137243	0.0731964	0.0914955
Meloidogyne incognita	PRJNA340324	0	0	2	7	10	19	21830	0	0	0.0091617	0.032066	0.0458085	0.0870362
Meloidogyne javanica	PRJEB8714	0	0	5	11	36	52	97208	0	0	0.00514361	0.0113159	0.037034	0.0534935
Meloidogyne javanica	PRJNA340324	0	0	2	3	8	13	24679	0	0	0.00810406	0.0121561	0.0324162	0.0526764
Mesorhabditis belari	PRJEB30104	0	4	7	48	32	91	27588	0	0.0144991	0.0253734	0.173989	0.115992	0.329854
Micoletzkya japonica	PRJEB27334	0	1	4	19	41	65	24971	0	0.00400465	0.0160186	0.0760883	0.16419	0.260302
Necator americanus	PRJNA72135	0	0	6	13	25	44	19153	0	0	0.0313267	0.0678745	0.130528	0.229729
Nippostrongylus brasiliensis	PRJEB511	0	0	6	18	28	52	22796	0	0	0.0263204	0.0789612	0.122829	0.22811
Oesophagostomum dentatum	PRJNA72579	0	0	24	28	30	82	25291	0	0	0.0948954	0.110711	0.118619	0.324226
Onchocerca flexuosa	PRJEB512	0	0	0	2	1	3	16119	0	0	0	0.0124077	0.00620386	0.0186116
Onchocerca flexuosa	PRJNA230512	0	0	0	2	1	3	8140	0	0	0	0.02457	0.012285	0.036855
Onchocerca ochengi	PRJEB1204	0	0	0	2	1	3	12816	0	0	0	0.0156055	0.00780275	0.0234082
Onchocerca ochengi	PRJEB1465	0	0	0	2	2	4	13990	0	0	0	0.0142959	0.0142959	0.0285919
Onchocerca volvulus	PRJEB513	0	0	0	5	5	10	12110	0	0	0	0.0412882	0.0412882	0.0825764
Oscheius tipulae	PRJEB15512	0	8	1	12	30	51	14626	0	0.0546971	0.00683714	0.0820457	0.205114	0.348694
Panagrellus redivivus	PRJNA186477	0	0	0	48	40	88	24249	0	0	0	0.197946	0.164955	0.362902
Parapristionchus giblindavisi	PRJEB27334	0	7	2	17	81	107	35770	0	0.0195695	0.00559128	0.0475259	0.226447	0.299133
Parascaris equorum	PRJEB514	3	0	2	1	1	7	14472	0.0207297	0	0.0138198	0.00690989	0.00690989	0.0483693
Parascaris univalens	PRJNA386823	4	0	13	7	7	31	14325	0.0279232	0	0.0907504	0.0488656	0.0488656	0.216405
Parastrongyloides trichosuri	PRJEB515	0	0	0	21	12	33	15010	0	0	0	0.139907	0.0799467	0.219853
Plectus sambesii	PRJNA390260	0	0	5	103	60	168	39067	0	0	0.0127985	0.26365	0.153582	0.43003
Pristionchus arcanus	PRJEB27334	0	22	9	27	72	130	35909	0	0.061266	0.0250634	0.0751901	0.200507	0.362026
Pristionchus entomophagus	PRJEB27334	0	13	9	33	48	103	37278	0	0.0348731	0.0241429	0.0885241	0.128762	0.276302
Pristionchus exspectatus	PRJEB24288	0	17	7	24	75	123	31172	0	0.0545361	0.0224561	0.0769922	0.240601	0.394585
Pristionchus fissidentatus	PRJEB27334	0	5	2	31	40	78	25634	0	0.0195053	0.00780214	0.120933	0.156043	0.304283
Pristionchus japonicus	PRJEB27334	0	13	10	24	55	102	31995	0	0.0406313	0.0312549	0.0750117	0.171902	0.3188
Pristionchus maxplancki	PRJEB27334	0	9	7	30	55	101	31765	0	0.0283331	0.0220368	0.0944436	0.173147	0.31796
Pristionchus mayeri	PRJEB27334	0	5	5	31	60	101	36554	0	0.0136784	0.0136784	0.084806	0.164141	0.276304
Pristionchus pacificus	PRJNA12644	0	7	6	28	61	102	25991	0	0.0269324	0.0230849	0.10773	0.234697	0.392444
Rhabditophanes sp. KR3021	PRJEB1297	0	0	0	38	12	50	13496	0	0	0	0.281565	0.0889152	0.37048
Romanomermis culicivorax	PRJEB1358	0	0	10	1	3	14	48376	0	0	0.0206714	0.00206714	0.00620142	0.02894
Soboliphyme baturini	PRJEB516	0	0	0	1	4	5	13193	0	0	0	0.00757978	0.0303191	0.0378989
Steinernema carpocapsae	PRJNA202318	0	0	7	39	42	88	30956	0	0	0.0226127	0.125985	0.135676	0.284274
Steinernema feltiae	PRJNA204661	0	0	11	40	45	96	33457	0	0	0.032878	0.119556	0.134501	0.286935
Steinernema glaseri	PRJNA204943	0	0	6	46	46	98	34137	0	0	0.0175762	0.134751	0.134751	0.287079
Steinernema monticolum	PRJNA205067	0	0	20	43	49	112	36005	0	0	0.0555478	0.119428	0.136092	0.311068
Steinernema scapterisci	PRJNA204942	0	0	13	51	61	125	31376	0	0	0.0414329	0.162545	0.194416	0.398394
Strongyloides papillosus	PRJEB525	0	0	0	29	17	46	18456	0	0	0	0.15713	0.092111	0.249241
Strongyloides ratti	PRJEB125	0	0	0	15	9	24	12464	0	0	0	0.120347	0.072208	0.192555
Strongyloides stercoralis	PRJEB528	0	0	0	17	6	23	13098	0	0	0	0.129791	0.0458085	0.175599
Strongyloides venezuelensis	PRJEB530	0	0	0	29	13	42	16904	0	0	0	0.171557	0.0769049	0.248462
Strongylus vulgaris	PRJEB531	0	0	2	10	30	42	21071	0	0	0.00949172	0.0474586	0.142376	0.199326
Syphacia muris	PRJEB524	0	0	1	13	7	21	11117	0	0	0.00899523	0.116938	0.0629666	0.1889
Teladorsagia circumcincta	PRJNA72569	0	0	6	19	53	78	25572	0	0	0.0234632	0.0743	0.207258	0.305021
Thelazia callipaeda	PRJEB1205	0	0	0	3	2	5	10912	0	0	0	0.0274927	0.0183284	0.0458211
Toxocara canis	PRJEB533	6	0	4	8	19	37	20264	0.0296092	0	0.0197394	0.0394789	0.0937623	0.18259
Toxocara canis	PRJNA248777	10	0	5	10	21	46	18596	0.053775	0	0.0268875	0.053775	0.112928	0.247365
Trichinella britovi	PRJNA257433	0	0	0	3	0	3	16058	0	0	0	0.0186823	0	0.0186823
Trichinella murrelli	PRJNA257433	0	0	0	2	0	2	14852	0	0	0	0.0134662	0	0.0134662
Trichinella nativa	PRJNA179527	0	0	0	3	1	4	10175	0	0	0	0.029484	0.00982801	0.039312
Trichinella nativa	PRJNA257433	0	0	0	2	1	3	13545	0	0	0	0.0147656	0.0073828	0.0221484
Trichinella nelsoni	PRJNA257433	0	0	0	2	0	2	13229	0	0	0	0.0151183	0	0.0151183
Trichinella papuae	PRJNA257433	0	0	0	3	1	4	11837	0	0	0	0.0253443	0.00844809	0.0337923
Trichinella patagoniensis	PRJNA257433	0	0	0	2	0	2	15319	0	0	0	0.0130557	0	0.0130557
Trichinella pseudospiralis ISS13	PRJNA257433	0	0	0	2	0	2	12659	0	0	0	0.015799	0	0.015799
Trichinella pseudospiralis ISS588	PRJNA257433	0	0	0	2	0	2	13717	0	0	0	0.0145804	0	0.0145804
Trichinella pseudospiralis ISS176	PRJNA257433	0	0	0	2	0	2	12455	0	0	0	0.0160578	0	0.0160578
Trichinella pseudospiralis ISS470	PRJNA257433	0	0	0	2	1	3	14621	0	0	0	0.013679	0.00683948	0.0205184
Trichinella pseudospiralis ISS141	PRJNA257433	0	0	0	2	0	2	11005	0	0	0	0.0181736	0	0.0181736
Trichinella spiralis	PRJNA12603	0	0	0	3	0	3	16380	0	0	0	0.018315	0	0.018315
Trichinella spiralis	PRJNA257433	0	0	0	3	0	3	14737	0	0	0	0.0203569	0	0.0203569
Trichinella sp. T6	PRJNA257433	0	0	0	2	1	3	15241	0	0	0	0.0131225	0.00656125	0.0196837
Trichinella sp. T8	PRJNA257433	0	0	0	2	0	2	14919	0	0	0	0.0134057	0	0.0134057
Trichinella sp. T9	PRJNA257433	0	0	0	2	0	2	13111	0	0	0	0.0152544	0	0.0152544
Trichinella zimbabwensis	PRJNA257433	0	0	0	2	0	2	14764	0	0	0	0.0135465	0	0.0135465
Trichuris muris	PRJEB126	0	0	0	5	2	7	14995	0	0	0	0.0333444	0.0133378	0.0466822
Trichuris suis	PRJNA179528	0	0	0	3	0	3	9831	0	0	0	0.0305157	0	0.0305157
Trichuris suis	PRJNA208415	0	0	0	3	1	4	14436	0	0	0	0.0207814	0.00692713	0.0277085
Trichuris suis	PRJNA208416	0	0	0	3	1	4	14261	0	0	0	0.0210364	0.00701213	0.0280485
Trichuris trichiura	PRJEB535	0	0	0	2	1	3	9650	0	0	0	0.0207254	0.0103627	0.0310881
Wuchereria bancrofti	PRJEB536	0	0	0	2	4	6	13058	0	0	0	0.0153163	0.0306326	0.0459488
Wuchereria bancrofti	PRJNA275548	0	0	0	4	0	4	11068	0	0	0	0.0361402	0	0.0361402
